# The *DNAJB1–PRKACA* Oncogenic Fusion Drives Stepwise Biliary and Pancreatic Carcinogenesis from Intraductal Precursor Lesions

**DOI:** 10.64898/2026.05.23.727425

**Authors:** Patrick R. Carney, Manabu Nukaya, Jason A. Carter, Anthony J. Veltri, Kristina A. Matkowskyj, Austin Stram, C. Dustin Rubinstein, Alex C. Veith, Venu G. Pillarisetty, Christopher A. Bradfield, Sean M. Ronnekleiv-Kelly

**Author notes:** **Corresponding Author:** Sean M. Ronnekleiv-Kelly, MD, Address: 600 Highland Ave. Bx 7375, K3/705 CSC, Madison, WI, 53792.

## Abstract

Intraductal oncocytic papillary neoplasms (IOPNs) are rare tumors that develop from biliary and pancreatic ductal epithelium and progress to lethal cancers. Human IOPNs and IOPN-associated carcinomas are known to harbor the *DNAJB1-PRKACA* gene fusion, however the role of the oncogenic fusion in carcinogenesis is poorly understood. We developed a Cre-inducible mouse model of human DNAJB1-PRKACA expression and substantiated that the *DNAJB1-PRKACA* fusion gene is a bona fide driver of IOPN-associated biliary and pancreatic carcinoma. By analyzing the unique histopathologic and transcriptional changes that occur at each stage of tumor development, we found that these murine tumors closely mimic human *DNAJB1-PRKACA* driven tumors. Furthermore, we identified that many of the salient features of invasive carcinoma are established at the pre-invasive stage, including evidence of tumor cell metabolic dysregulation, immunosuppressive tumor stroma and expression of genes strongly associated with invasive *DNAJB1-PRKACA* driven cancer in humans. Finally, we found that *Slc16a14*, a characteristic *DNAJB1-PRKACA* regulated super-enhancer associated gene, serves as a robust biomarker of malignant transformation from IOPN to invasive carcinoma.
