## Supplemental Table 1 for "The *DNAJB1–PRKACA* Oncogenic Fusion Drives Stepwise Biliary and Pancreatic Carcinogenesis from Intraductal Precursor Lesions"

### Sheet: Pancreas IOPN
specimen	group	names	scores	logfoldchanges	pvals	pvals_adj	pct_non-zero_group	pct_non-zero_reference
Pre-invasive IOPN	B cells/Plasma cells	Cd274	6.41738	2.09363	2.4045e-10	2.0395e-09	0.0941935	0.0232196
Pre-invasive IOPN	B cells/Plasma cells	Ctla4	4.75235	3.33504	2.39576e-06	1.3801e-05	0.036129	0.0034473
Pre-invasive IOPN	Endothelial cells	Col4a1	109.358	5.23638	0	0	0.805757	0.239945
Pre-invasive IOPN	Endothelial cells	Cxcr4	14.3679	1.16536	4.05232e-46	1.92649e-45	0.137856	0.0774501
Pre-invasive IOPN	Endothelial cells	Cd274	4.02722	0.537182	5.70466e-05	8.56789e-05	0.0333277	0.0231281
Pre-invasive IOPN	Fibroblasts	Col4a1	65.6593	3.10057	0	0	0.635246	0.246264
Pre-invasive IOPN	Fibroblasts	Vcan	19.9952	4.3432	8.98013e-87	5.18152e-86	0.0575239	0.00317977
Pre-invasive IOPN	Fibroblasts	Dio2	7.16902	2.45335	8.22058e-13	1.67393e-12	0.0105896	0.00194527
Pre-invasive IOPN	Fibroblasts	Col1a1	53.4014	4.98267	0	0	0.305922	0.0189103
Pre-invasive IOPN	Fibroblasts	Col1a2	167.361	6.83295	0	0	0.854883	0.143856
Pre-invasive IOPN	Fibroblasts	Cxcl12	11.1346	1.96791	1.35802e-28	3.93071e-28	0.0313767	0.00821129
Pre-invasive IOPN	Fibroblasts	Csf1r	6.66137	0.536907	2.86251e-11	5.55082e-11	0.0776572	0.0497914
Pre-invasive IOPN	Hepatic/Pancreatic Stellate Cell	Col4a1	44.3801	4.25095	5.05769e-276	1.27779e-273	0.767586	0.283464
Pre-invasive IOPN	Hepatic/Pancreatic Stellate Cell	Axl	16.0272	2.05561	1.93194e-53	2.55927e-52	0.329655	0.127636
Pre-invasive IOPN	IOPN cells	hDNAJB1-PRKACA_OPT_IOPN	231.264	6.00827	0	0	0.875511	0.121323
Pre-invasive IOPN	IOPN cells	Tnrc6c	20.8718	0.84029	7.32353e-96	2.11975e-95	0.239216	0.123337
Pre-invasive IOPN	IOPN cells	Fam167a	19.4773	2.94271	1.58152e-83	4.24096e-83	0.0369729	0.00419979
Pre-invasive IOPN	IOPN cells	Tesc	62.7815	4.3261	0	0	0.258395	0.017442
Pre-invasive IOPN	IOPN cells	Pde10a	73.3828	4.5512	0	0	0.31787	0.0200776
Pre-invasive IOPN	IOPN cells	Vdac2	70.7868	2.623	0	0	0.461054	0.119587
Pre-invasive IOPN	IOPN cells	Muc13	50.9382	4.96019	0	0	0.171156	0.00644968
Pre-invasive IOPN	IOPN cells	Pak3	3.31259	0.900764	0.000925922	0.00102439	0.00450045	0.00190705
Pre-invasive IOPN	IOPN cells	Hk2	72.456	3.85816	0	0	0.338988	0.0343054
Pre-invasive IOPN	IOPN cells	Cxcr4	2.79822	0.139908	0.00514222	0.00558086	0.108772	0.0754462
Pre-invasive IOPN	Lymphatic endothelial cell	Col4a1	5.87227	1.3437	1.01815e-08	2.75953e-08	0.444118	0.294116
Pre-invasive IOPN	Macrophages	Cxcr4	20.7462	1.5764	2.55925e-93	1.1372e-92	0.147356	0.0740692
Pre-invasive IOPN	Macrophages	Cd274	17.7983	2.2551	1.44898e-69	5.42333e-69	0.0689476	0.0176418
Pre-invasive IOPN	Macrophages	Csf1r	45.2848	4.28146	0	0	0.250259	0.0248146
Pre-invasive IOPN	Macrophages	Axl	43.8368	2.75185	0	0	0.337092	0.102854
Pre-invasive IOPN	Macrophages	Mertk	23.8629	3.54568	1.32802e-121	6.82731e-121	0.0869622	0.00988838
Pre-invasive IOPN	Proliferating IOPN cells	hDNAJB1-PRKACA_OPT_IOPN	28.8976	3.22297	1.09567e-125	1.61474e-123	0.761097	0.293706
Pre-invasive IOPN	Proliferating IOPN cells	Tnrc6c	4.41924	0.65747	1.13006e-05	2.82474e-05	0.246736	0.149505
Pre-invasive IOPN	Proliferating IOPN cells	Fam167a	5.77572	2.46778	1.11195e-08	3.91339e-08	0.0652742	0.0112684
Pre-invasive IOPN	Proliferating IOPN cells	Tesc	7.30473	1.45992	6.90774e-13	3.43638e-12	0.185379	0.0729792
Pre-invasive IOPN	Proliferating IOPN cells	Pde10a	11.6874	2.04965	3.55156e-29	4.22959e-28	0.291123	0.0879097
Pre-invasive IOPN	Proliferating IOPN cells	Vdac2	9.13112	1.21109	5.69393e-19	3.94891e-18	0.389034	0.197892
Pre-invasive IOPN	Proliferating IOPN cells	Pak3	3.41708	2.84674	0.000666242	0.00129549	0.0208877	0.00228681
Pre-invasive IOPN	Proliferating IOPN cells	Hk2	11.7771	1.93186	1.43214e-29	1.74071e-28	0.318538	0.103619
Pre-invasive IOPN	Proliferating IOPN cells	Cxcr4	11.0732	1.94644	1.46438e-26	1.51891e-25	0.287206	0.0807344
Pre-invasive IOPN	T cells/Immune precursors	Cxcr4	6.06365	0.824558	1.56875e-09	4.78745e-09	0.116189	0.0821776
Pre-invasive IOPN	T cells/Immune precursors	Cd274	11.9909	2.60995	4.39308e-32	3.04077e-31	0.100632	0.0214546
Pre-invasive IOPN	T cells/Immune precursors	Pdcd1	14.0143	6.61484	1.09503e-42	1.02194e-41	0.0918814	0.00133774
Pre-invasive IOPN	T cells/Immune precursors	Ctla4	13.1025	6.58301	9.8698e-38	7.9702e-37	0.0811862	0.0011684
Pre-invasive IOPN	T cells/Immune precursors	Axl	7.25724	0.798286	5.48459e-13	2.03985e-12	0.192513	0.130336
Pre-invasive IOPN	Wt1+ Cancer associated fibroblasts	Col1a1	5.73647	2.04232	2.42825e-08	1.03106e-07	0.2	0.0541416
Pre-invasive IOPN	Wt1+ Cancer associated fibroblasts	Col1a2	24.6699	4.7668	2.2411e-73	3.15807e-72	0.813793	0.230081
Pre-invasive IOPN	Wt1+ Cancer associated fibroblasts	Axl	9.18646	2.33728	7.95386e-18	4.34148e-17	0.42069	0.131055

### Sheet: Liver IOPN
specimen	group	names	scores	logfoldchanges	pvals	pvals_adj	pct_non-zero_group	pct_non-zero_reference
Pre-invasive IOPN	Activated hepatic stellate cells	Postn	16.9223	2.42324	1.39939e-58	1.90776e-57	0.296457	0.0902829
Pre-invasive IOPN	Activated hepatic stellate cells	Col1a1	10.0163	1.04964	7.28264e-23	4.46121e-22	0.382502	0.246026
Pre-invasive IOPN	Activated hepatic stellate cells	Col1a2	36.8905	2.56497	8.18379e-212	7.30501e-210	0.885756	0.5493
Pre-invasive IOPN	Activated hepatic stellate cells	Axl	26.0174	2.25011	2.14752e-122	6.7092e-121	0.670282	0.344353
Pre-invasive IOPN	Activated hepatic stellate cells	Col4a1	44.8603	3.00144	9.70811e-278	1.91556e-275	0.895879	0.553436
Pre-invasive IOPN	B cells	Cxcr4	15.0547	2.69284	6.15853e-46	7.37646e-45	0.327851	0.100847
Pre-invasive IOPN	B cells	Cd274	4.24323	1.90861	2.42743e-05	6.47257e-05	0.0383772	0.0129051
Pre-invasive IOPN	Biliary epithelial cell	Tesc	28.2927	3.20308	5.7368e-159	1.65441e-157	0.253009	0.0416346
Pre-invasive IOPN	Biliary epithelial cell	Fam167a	8.70232	1.87363	4.87998e-18	1.70028e-17	0.0429799	0.0128351
Pre-invasive IOPN	Biliary epithelial cell	Pak3	11.5179	4.43856	3.71706e-30	1.87554e-29	0.0415473	0.00211473
Pre-invasive IOPN	Dendritic cells	Csf1r	4.463	0.582955	8.76087e-06	2.53039e-05	0.184251	0.139102
Pre-invasive IOPN	Dendritic cells	Cd274	7.41744	2.63882	2.13446e-13	1.01164e-12	0.0603976	0.0124421
Pre-invasive IOPN	Endothelial cells	Col4a1	126.814	3.33652	0	0	0.90778	0.510561
Pre-invasive IOPN	Endothelial cells	Cxcr4	45.8064	2.63371	0	0	0.282046	0.0784534
Pre-invasive IOPN	Fibroblasts/Portal Fibroblasts	Vcan	26.0779	3.136	1.81774e-145	1.28096e-144	0.082864	0.0106386
Pre-invasive IOPN	Fibroblasts/Portal Fibroblasts	Postn	44.7752	2.53584	0	0	0.270167	0.0689102
Pre-invasive IOPN	Fibroblasts/Portal Fibroblasts	Col1a1	96.5135	3.63629	0	0	0.656897	0.191027
Pre-invasive IOPN	Fibroblasts/Portal Fibroblasts	Col1a2	241.865	4.97398	0	0	0.972888	0.496218
Pre-invasive IOPN	Fibroblasts/Portal Fibroblasts	Axl	53.9213	1.83386	0	0	0.601432	0.314386
Pre-invasive IOPN	Fibroblasts/Portal Fibroblasts	Col4a1	133.188	3.38174	0	0	0.91389	0.509302
Pre-invasive IOPN	Fibroblasts/Portal Fibroblasts	Cxcl12	15.6271	0.772156	1.537e-54	5.9221e-54	0.181575	0.11669
Pre-invasive IOPN	Hepatocyte doublets?	Axl	7.76393	1.13628	3.90368e-14	2.25152e-13	0.512545	0.348564
Pre-invasive IOPN	Hepatocyte doublets?	Cxcl12	9.1965	1.85178	7.22411e-19	4.66951e-18	0.299283	0.123509
Pre-invasive IOPN	Hepatocytes	Cxcl12	9.40935	0.469799	5.95078e-21	1.48631e-20	0.173847	0.118701
Pre-invasive IOPN	IOPN Cells	hDNAJB1-PRKACA_OPT_IOPN	327.699	6.98804	0	0	0.881159	0.0804353
Pre-invasive IOPN	IOPN Cells	Pde10a	101.375	4.31584	0	0	0.375811	0.0359606
Pre-invasive IOPN	IOPN Cells	Tesc	41.8098	2.48955	0	0	0.121647	0.0242298
Pre-invasive IOPN	IOPN Cells	Fam167a	18.6625	1.993	3.00301e-77	6.83977e-77	0.0310363	0.00787389
Pre-invasive IOPN	IOPN Cells	Vdac2	90.627	2.45008	0	0	0.524548	0.196975
Pre-invasive IOPN	IOPN Cells	Hk2	37.1105	1.42087	3.73761e-295	1.63504e-294	0.196037	0.0849964
Pre-invasive IOPN	IOPN Cells	Muc13	28.4283	5.10683	8.57926e-175	2.82882e-174	0.0379186	0.00116828
Pre-invasive IOPN	Macrophages	Hk2	18.2688	0.964704	1.4422e-73	7.55138e-73	0.171188	0.106916
Pre-invasive IOPN	Macrophages	Col1a2	29.5031	1.07772	1.13714e-185	1.09592e-184	0.695795	0.535338
Pre-invasive IOPN	Macrophages	Csf1r	79.325	3.8918	0	0	0.488762	0.0917506
Pre-invasive IOPN	Macrophages	Axl	71.92	2.57016	0	0	0.64193	0.309396
Pre-invasive IOPN	Macrophages	Mertk	43.1989	2.85479	0	0	0.230285	0.0497366
Pre-invasive IOPN	Macrophages	Cxcl12	6.55714	0.329251	5.69511e-11	1.168e-10	0.143964	0.122001
Pre-invasive IOPN	Macrophages	Cxcr4	24.3651	1.34843	5.38973e-128	4.03315e-127	0.189789	0.0913638
Pre-invasive IOPN	Macrophages	Cd274	14.8788	2.09859	1.36439e-49	5.73441e-49	0.0389459	0.00962988
Pre-invasive IOPN	Proliferating cells	Vcan	11.5063	2.28098	5.71729e-30	6.78295e-29	0.0783176	0.0175432
Pre-invasive IOPN	Proliferating cells	Cxcr4	5.0815	0.53307	3.98303e-07	1.33803e-06	0.132342	0.102303
Pre-invasive IOPN	Quiescent hepatic stellate cells	Postn	23.7622	1.54389	1.25053e-120	1.31692e-119	0.200991	0.0836238
Pre-invasive IOPN	Quiescent hepatic stellate cells	Col1a1	45.9737	2.14967	0	0	0.509011	0.223945
Pre-invasive IOPN	Quiescent hepatic stellate cells	Col1a2	111.337	3.27291	0	0	0.92695	0.520083
Pre-invasive IOPN	Quiescent hepatic stellate cells	Csf1r	5.89544	0.320532	3.87762e-09	9.36073e-09	0.175953	0.136425
Pre-invasive IOPN	Quiescent hepatic stellate cells	Axl	47.8733	1.88855	0	0	0.620168	0.324435
Pre-invasive IOPN	Quiescent hepatic stellate cells	Mertk	11.846	0.841305	4.11853e-32	1.93489e-31	0.118035	0.0672579
Pre-invasive IOPN	Quiescent hepatic stellate cells	Col4a1	62.1584	2.09211	0	0	0.838905	0.532911
Pre-invasive IOPN	Quiescent hepatic stellate cells	Cxcl12	53.0858	3.03944	0	0	0.412849	0.097811
Pre-invasive IOPN	T cells	Cxcr4	12.064	1.57386	3.08684e-32	2.48872e-31	0.219412	0.100913
Pre-invasive IOPN	T cells	Ctla4	10.3153	6.51735	3.06384e-24	1.82034e-23	0.0629412	0.000885199
Pre-invasive IOPN	T cells	Cd274	4.55026	1.48193	5.73268e-06	1.46802e-05	0.0311765	0.0128115
Pre-invasive IOPN	T cells	Pdcd1	13.7155	6.62849	1.10386e-40	1.06659e-39	0.105882	0.00149527

### Sheet: Pancreas Carcinoma
specimen	group	names	scores	logfoldchanges	pvals	pvals_adj	pct_non-zero_group	pct_non-zero_reference
invasive cancer	B cell	Cd274	4.58788	2.19055	5.8488e-06	1.20869e-05	0.0795455	0.0207961
invasive cancer	B cell	Ctla4	6.13604	5.51659	1.89122e-09	4.59247e-09	0.0863636	0.00209238
invasive cancer	B cell	Pdcd1	4.16033	4.3586	3.82419e-05	7.54804e-05	0.0431818	0.00253922
invasive cancer	Carcinoma cells	hDNAJB1-PRKACA_OPT_IOPN_mouse	220.31	3.55764	0	0	0.87438	0.409718
invasive cancer	Carcinoma cells	Slc16a14	21.0927	0.527506	1.50912e-98	4.15751e-98	0.166377	0.120244
invasive cancer	Carcinoma cells	Hk2	3.15021	0.0737618	0.00163198	0.00190066	0.173548	0.15864
invasive cancer	Carcinoma cells	Vdac2	54.0244	1.20048	0	0	0.276594	0.143591
invasive cancer	Carcinoma cells	Cd274	6.01192	0.340853	1.83916e-09	2.4606e-09	0.0264711	0.0177019
invasive cancer	Cd163+ M2-like macrophage	Cxcr4	33.0891	3.86331	6.7107e-211	1.20423e-209	0.288746	0.0471007
invasive cancer	Cd163+ M2-like macrophage	Cd274	8.09971	1.56048	7.36214e-16	1.32417e-15	0.0427075	0.0203914
invasive cancer	Endothelial cells	Col4a1	83.572	4.5901	0	0	0.625904	0.144212
invasive cancer	Endothelial cells	Cxcr4	12.3117	1.04368	1.68965e-34	5.55923e-34	0.0953327	0.0512655
invasive cancer	Endothelial cells	Cxcl12	6.27193	1.33527	3.76764e-10	7.47415e-10	0.0163144	0.0066305
invasive cancer	Fibroblasts	Col1a1	57.4797	4.26738	0	0	0.205235	0.017477
invasive cancer	Fibroblasts	Col1a2	167.039	6.22181	0	0	0.719655	0.111181
invasive cancer	Fibroblasts	Col4a1	86.2764	3.46455	0	0	0.478481	0.129263
invasive cancer	Fibroblasts	Postn	39.1073	3.2662	0	0	0.118971	0.0164344
invasive cancer	Fibroblasts	Vcan	15.969	1.76407	5.51767e-57	1.43423e-56	0.0347975	0.0133942
invasive cancer	Fibroblasts	Cxcl12	13.5555	2.14437	1.22189e-41	2.80848e-41	0.0208531	0.00538794
invasive cancer	Fibroblasts	Axl	62.1277	2.89316	0	0	0.309184	0.0807873
invasive cancer	Fibroblasts	Mertk	3.99563	0.31718	6.47624e-05	8.57362e-05	0.0318185	0.0248466
invasive cancer	Hepatic/Pancreatic Stellate Cell	Col1a1	9.80001	1.7999	3.83198e-22	1.21284e-21	0.108035	0.0375038
invasive cancer	Hepatic/Pancreatic Stellate Cell	Col1a2	40.0984	4.12622	3.5759e-254	8.22879e-253	0.629207	0.173119
invasive cancer	Hepatic/Pancreatic Stellate Cell	Col4a1	36.6126	3.81874	1.37302e-221	2.72653e-220	0.581976	0.16276
invasive cancer	Hepatic/Pancreatic Stellate Cell	Postn	20.8431	4.05878	8.08325e-87	6.85937e-86	0.230185	0.0252031
invasive cancer	Hepatic/Pancreatic Stellate Cell	Vcan	4.20999	1.24928	2.67574e-05	4.81928e-05	0.0304017	0.015589
invasive cancer	Hepatic/Pancreatic Stellate Cell	Axl	21.6581	2.6917	6.21831e-93	5.57936e-92	0.334962	0.103248
invasive cancer	Lymphatic endothelial cells	Col4a1	18.191	2.30947	1.58102e-66	1.22962e-65	0.402748	0.165904
invasive cancer	Macrophages	Cxcr4	22.036	2.05847	4.00442e-104	1.32869e-103	0.131437	0.0494899
invasive cancer	Macrophages	Csf1r	23.8537	3.62364	6.36506e-121	2.29072e-120	0.0949672	0.0116368
invasive cancer	Macrophages	Mertk	24.1826	2.98902	4.03761e-124	1.47068e-123	0.109847	0.0213341
invasive cancer	Macrophages	Cd274	6.68638	0.976768	2.46021e-11	3.66083e-11	0.0291758	0.0205613
invasive cancer	Mmp7+ Ductal/Epithelium	Tesc	11.5964	3.06727	5.71849e-31	1.52806e-30	0.0116699	0.00156451
invasive cancer	Mmp7+ Ductal/Epithelium	Pak3	6.9727	1.10569	3.222e-12	6.01359e-12	0.0118633	0.00621833
invasive cancer	Neutrophil	Col1a1	15.8418	1.74385	2.58865e-55	1.25332e-54	0.10104	0.0359443
invasive cancer	Neutrophil	Col1a2	42.0597	2.77459	0	0	0.458581	0.167997
invasive cancer	Neutrophil	Col4a1	16.8612	1.07728	2.74714e-62	1.45031e-61	0.274517	0.164013
invasive cancer	Neutrophil	Cxcr4	41.343	3.69784	0	0	0.30925	0.0433389
invasive cancer	Neutrophil	Axl	28.3274	2.06967	5.10448e-165	5.54686e-164	0.270802	0.0997545
invasive cancer	Neutrophil	Csf1r	28.0978	4.19396	2.73847e-162	2.9431e-161	0.149889	0.0103643
invasive cancer	Neutrophil	Mertk	36.5168	4.36232	3.01901e-261	4.88032e-260	0.230869	0.0175017
invasive cancer	Neutrophil	Cd274	16.7725	2.40113	1.30795e-61	6.8314e-61	0.0807949	0.0186116
invasive cancer	Proliferating cancer	hDNAJB1-PRKACA_OPT_IOPN_mouse	184.073	2.85354	0	0	0.943013	0.505976
invasive cancer	Proliferating cancer	Slc16a14	82.9656	2.60936	0	0	0.362086	0.0891594
invasive cancer	Proliferating cancer	Hk2	77.6991	2.25879	0	0	0.384529	0.116809
invasive cancer	Proliferating cancer	Fam167a	74.846	3.22586	0	0	0.252506	0.0368684
invasive cancer	Proliferating cancer	Pde10a	66.7878	2.7277	0	0	0.235015	0.0441372
invasive cancer	Proliferating cancer	Vdac2	37.8832	1.00738	1.00503e-307	6.74389e-307	0.311329	0.167897
invasive cancer	Proliferating cancer	Pak3	7.48762	0.890352	7.18964e-14	1.0348e-13	0.0125394	0.00561059
invasive cancer	Proliferating cancer	Vcan	23.4566	1.9219	1.47411e-120	4.59501e-120	0.0447666	0.00954574
invasive cancer	Proliferating cancer	Dio2	79.004	3.77309	0	0	0.252027	0.0240663
invasive cancer	T cells	Cxcr4	6.23219	1.53211	7.11751e-10	1.80686e-09	0.114903	0.0530776
invasive cancer	T cells	Cd274	3.81621	1.44579	0.000144981	0.000282734	0.0443686	0.0208326
invasive cancer	T cells	Ctla4	14.4738	8.50574	9.73761e-43	5.01231e-42	0.19909	0.00112416
invasive cancer	T cells	Pdcd1	17.3133	9.15211	5.33729e-58	3.59372e-57	0.261661	0.0010459
invasive cancer	Vascular Mural Cells	Col1a2	22.7443	2.59418	2.19431e-98	4.10725e-97	0.497591	0.175753
invasive cancer	Vascular Mural Cells	Postn	13.0657	2.84962	5.64348e-37	3.98507e-36	0.152099	0.0265833
invasive cancer	Vascular Mural Cells	Cxcr4	5.46481	0.945506	5.43479e-08	1.49514e-07	0.101858	0.0529595
invasive cancer	Vascular Mural Cells	Axl	19.854	2.65434	7.27703e-78	1.00593e-76	0.353751	0.103697
invasive cancer	Vascular Mural Cells	Mertk	4.60888	1.12213	4.39967e-06	1.07304e-05	0.053682	0.0253331
invasive cancer	Wt1+ Cancer associated fibroblasts	Col1a1	9.02632	4.01691	1.20917e-16	4.37179e-16	0.344498	0.0379694
invasive cancer	Wt1+ Cancer associated fibroblasts	Col1a2	36.7931	6.62106	3.19844e-93	2.88302e-92	0.91866	0.177965
invasive cancer	Wt1+ Cancer associated fibroblasts	Col4a1	13.0278	3.66884	9.00014e-29	3.93392e-28	0.626794	0.167541
invasive cancer	Wt1+ Cancer associated fibroblasts	Vcan	3.59862	2.6909	0.000399795	0.00100903	0.0861244	0.0156778
invasive cancer	Wt1+ Cancer associated fibroblasts	Axl	9.1408	2.92952	5.67021e-17	2.06535e-16	0.430622	0.105786
