## Supplemental Table 3 for "The *DNAJB1–PRKACA* Oncogenic Fusion Drives Stepwise Biliary and Pancreatic Carcinogenesis from Intraductal Precursor Lesions"

### Sheet: Sheet1
Name	Sequence
>400R.401R.Nterm.2 (Alt-R sgRNA)	5’-ctcctcgcccttgctcacca-3’
>400R.401R.Ai14.tdTomato.F.1.biotin | 2320	CATTCTAGTTGTGGTTTGTCCAAACTC
>400R.Ai14.tdTomato.R.1.biotin | 2321	GTACATGAACTGGGGGGAC
>320J.Ai35.CAG.F.7 | 1968	tcctgggcaacgtgctggttattg
>317B.FLC.R.1 | 2382	CCAATCGACTGCCTTGTTGTAG
>320J.Ai35.WPRE.R.1 | 1969	cctgacaacgggccacaactcc
>317B.FLC.F.1 | 2381	GGACAAGCAGAAGGTCGTGAAG
>000D.F.ILTS.1 | 844	acactctttccctacac
>000D.R.ILTS.1 | 845	gtgactggagttcagac
>400R.tdTomato.Nterm.F.1.ILTS.6N.1 | 2491	acactctttccctacacgacgctcttccgatct NNNNNN CGATGATAATATGGCCACAAC
>400R.tdTomato.Nterm.R.1.ILTS.1 |2492	gtgactggagttcagacgtgtgctcttccgatct aggacagcttcttgtaatcg
>400R.FLC.R.2 | 2449	CCTGGCTCCTTGTTCTTATCTG
>400R.FLC.F.3 | 2452	CTGAGCAAGGGCTACAACAA
Reads were aligned to GRCm39 and subsetted for overlap with Gt(ROSA)26Sor (GRCm39:6:113043656-113059075). Subsetted reads were aligned to suspected edited allele sequence depicted here, including CAG promoter (CAG), loxP cassettes (triangles), SV40 poly(A) signals (red octagons), DNAJB1-PRKACA fusion proteins (D-P), IRES cassetes (IRES), tdTomato, WPRE, and bGH poly(A) signal (b). Only reads alig…
