## Supplemental Table 2 for "The *DNAJB1–PRKACA* Oncogenic Fusion Drives Stepwise Biliary and Pancreatic Carcinogenesis from Intraductal Precursor Lesions"

### Sheet: Table 1 Custom Gene Panel Xeniu
Gene	Ensembl ID	Probe sets
hDNAJB1-PRKACA_OPT_IOPN_mouse	hDNAJB1-PRKACA_OPT_IOPN_mouse	3
Kcnh3	ENSMUSG00000037579	5
Kcnh4	ENSMUSG00000035355	5
Kcnh6	ENSMUSG00000001901	5
Kcnh7	ENSMUSG00000059742	4
Arntl2	ENSMUSG00000040187	4
Npas3	ENSMUSG00000021010	5
Gucy1b1	ENSMUSG00000028005	3
Ovol2	ENSMUSG00000037279	4
Dzank1	ENSMUSG00000037259	4
Muc13	ENSMUSG00000022824	3
Slc16a14	ENSMUSG00000026220	4
Unc5d	ENSMUSG00000063626	5
Cplx2	ENSMUSG00000025867	3
Ankrd29	ENSMUSG00000057766	5
Lpar3	ENSMUSG00000036832	4
Tesc	ENSMUSG00000029359	4
Neb	ENSMUSG00000026950	5
Mrap2	ENSMUSG00000042761	4
Trim31	ENSMUSG00000058063	3
Catsperb	ENSMUSG00000047014	5
Gucy2c	ENSMUSG00000042638	4
Gulp1	ENSMUSG00000056870	5
Calca	ENSMUSG00000030669	4
Ebf1	ENSMUSG00000057098	5
Golm1	ENSMUSG00000021556	5
Olfml2a	ENSMUSG00000046618	4
Sdcbp2	ENSMUSG00000027456	4
Fam167a	ENSMUSG00000035095	5
Nkx1-2	ENSMUSG00000048528	5
Slco1c1	ENSMUSG00000030235	4
Kcnk9	ENSMUSG00000036760	4
Ccdc113	ENSMUSG00000036598	5
Fa2h	ENSMUSG00000033579	4
Tnrc6c	ENSMUSG00000025571	5
Foxq1	ENSMUSG00000038415	4
Tmem273	ENSMUSG00000041707	4
Pde3a	ENSMUSG00000041741	5
Acta2	ENSMUSG00000035783	5
Dcn	ENSMUSG00000019929	4
Bicc1	ENSMUSG00000014329	4
Krt19	ENSMUSG00000020911	4
Thsd4	ENSMUSG00000032289	4
Igfbp5	ENSMUSG00000026185	5
Igfbp7	ENSMUSG00000036256	4
Krt7	ENSMUSG00000023039	2
Abcb11	ENSMUSG00000027048	5
